# Operation of Carbon-Concentrating Mechanisms in Cyanobacteria and Algae requires altered poising of the Calvin-Benson cycle

**DOI:** 10.1101/2022.08.23.504937

**Authors:** Haim Treves, Stefan Lucius, Regina Feil, Mark Stitt, Martin Hagemann, Stéphanie Arrivault

## Abstract

Cyanobacteria and eukaryotic algae make a major contribution to global photosynthetic productivity. To cope with the low availability of CO_2_ in aqueous systems they deploy inorganic carbon-concentrating mechanisms (CCMs). These concentrate CO_2_ in microcompartments that contain Rubisco (carboxysomes in cyanobacteria; pyrenoids in green algae). The rest of the Calvin-Benson cycle (CBC) is located outside these microcompartments. We hypothesized that this physical separation requires modified poising of the CBC. Hence, Rubisco is physically separated from the other CBC enzymes outside these microcompartments. To test the hypothesis that this physical separation requires appropriate poising of the CBC, we profiled CBC metabolites under ambient CO_2_ in the cyanobacterium *Synechocystis* sp. PCC 6803 and three eukaryotic algae (*Chlamydomonas reinhardtii, Chlorella sorokiniana, Chlorella ohadii*). Comparison with recently reported profiles for a large set of terrestrial plants revealed that cyanobacteria and green algae have very distinctive CBC metabolite profiles, with low levels of pentose phosphates and, especially, high levels of ribulose 1,5-bisphosphate and 3-phosphoglycerate. We propose that large pools of the substrate and product of Rubisco are required to generate concentration gradients that drive movement into and out of the microcompartments. These observations raise questions about how CBC regulation was modified during the evolution of algal CCMs and their subsequent loss in terrestrial plants, and highlight that operation of CCMs requires co-evolution of the CBC.

**Highlight:** CBC metabolite profiles in the cyanobacterium Synechocystis and in three eukaryotic green algae at ambient CO2 concentration are very different to those in terrestrial plants, probably reflecting the operation of a carboxysome- or pyrenoid-based carbon concentrating mechanism.
