## Supplementary Dataset for "Operation of Carbon-Concentrating Mechanisms in Cyanobacteria and Algae requires altered poising of the Calvin-Benson cycle"

### Sheet: data
	Dataset S1. Metabolite levels and metabolite ratios in different species. Metabolite amounts are presented normed on DW for cyanobacteria and algae, and on FW for terrestrial plant species. The dimensionless data set was obtained by multiplying metabolite amount by the number of C atoms, and subsequently dividing the amount of C in a given metabolite by the total amount of C in all CBC intermedia…
				Metabolite amounts (nmol g-1 DW for cyanobaceria and algae; nmol g-1 FW for terrestrial plant species)												Ratios (calculated from metabolite amounts)												C equivalent values (calculated from amounts normed on g FW-1 and the number of C atoms in each metabolite )												Dimensionless dataset (%) calculated from C equivalent values
				RuBP	3PGA	DHAP	FBP	F6P	SBP	S7P	R5P	Ru5P+Xu5P	Pentose-P (R5P+Ru5P+Xu5P)			RuBP/3PGA	3PGA/DHAP	FBP/F6P	SBP/S7P	Pentose-P/RuBP	DHAP/FBP	DHAP/F6P	DHAP/SBP	DHAP/S7P	DHAP/Pentose-P			RuBP	3PGA	DHAP	FBP	F6P	SBP	S7P	R5P	Ru5P+Xu5P	Sum of C equivalent from CBC			RuBP	3PGA	DHAP	FBP	F6P	SBP	S7P	R5P	Ru5P+Xu5P
	Species	Photosynthetic mode	Replicate no.																								number of C	5	3	3	6	6	7	7	5	5
	Synechocystis sp. PCC 6803	C4 (carboxysome)	Syn1	453.057	1213.1	3.08201	14.5078	42.4676	324.742	170.081	5.86422	12.6707	18.535		Syn1	0.373471	393.606	0.34162	1.90934	0.0409109	0.212438	0.0725732	0.00949065	0.0181209	0.166281		Syn1	2265.29	3639.3	9.24603	87.0467	254.806	2273.19	1190.56	29.3211	63.3537	9812.11		Syn1	23.0866	37.0898	0.0942308	0.887135	2.59685	23.1672	12.1336	0.298826	0.645669
	Synechocystis sp. PCC6803	C4 (carboxysome)	Syn2	408.929	1551.59	4.42345	18.8433	34.9475	270.593	152.374	6.56866	7.58415	14.1528		Syn2	0.263554	350.766	0.539188	1.77584	0.0346095	0.23475	0.126574	0.0163473	0.0290302	0.312549		Syn2	2044.65	4654.78	13.2704	113.06	209.685	1894.15	1066.62	32.8433	37.9208	10067		Syn2	20.3104	46.2382	0.131821	1.12307	2.0829	18.8155	10.5952	0.326248	0.376685
	Synechocystis sp. PCC6803	C4 (carboxysome)	Syn3	892.12	1663.21	4.83692	17.3676	46.9961	353.593	227.973	7.52286	12.7988	20.3217		Syn3	0.536385	343.856	0.369554	1.55103	0.0227791	0.278502	0.102922	0.0136794	0.0212171	0.238018		Syn3	4460.6	4989.62	14.5108	104.206	281.977	2475.15	1595.81	37.6143	63.9941	14023.5		Syn3	31.8081	35.5805	0.103475	0.74308	2.01075	17.65	11.3796	0.268224	0.456336
	Synechocystis sp. PCC6803	C4 (carboxysome)	Syn4	544.758	2439.92	4.79769	22.6152	35.1396	263.715	221.505	9.65813	6.72419	16.3823		Syn4	0.223269	508.561	0.643582	1.19056	0.0300726	0.212144	0.136532	0.0181927	0.0216595	0.292858		Syn4	2723.79	7319.76	14.3931	135.691	210.838	1846	1550.54	48.2906	33.6209	13882.9		Syn4	19.6197	52.7249	0.103675	0.977398	1.51868	13.2969	11.1687	0.347842	0.242175
	Chlamydomonas reinhardtii	C4 (pyrenoid)	Cr1	95.4951	1203.99	12.5203	19.934	12.9198	40.7772	36.2461	3.6472	3.11616	6.76336		Cr1	0.0793159	96.163	1.5429	1.12501	0.0708242	0.628086	0.969076	0.307041	0.345423	1.85119		Cr1	477.476	3611.96	37.5608	119.604	77.5187	285.44	253.723	18.236	15.5808	4897.1		Cr1	9.75018	73.7571	0.767001	2.44234	1.58295	5.82877	5.18109	0.372384	0.318164
	Chlamydomonas reinhardtii	C4 (pyrenoid)	Cr2	115.244	1252.65	16.5963	17.4707	22.056	31.7619	25.3655	3.96185	5.73731	9.69916		Cr2	0.092	75.4779	0.792106	1.25217	0.0841622	0.94995	0.752461	0.52252	0.654285	1.7111		Cr2	576.219	3757.95	49.7888	104.824	132.336	222.333	177.558	19.8092	28.6866	5069.5		Cr2	11.3664	74.1285	0.982123	2.06774	2.61043	4.3857	3.50248	0.390753	0.565866
	Chlamydomonas reinhardtii	C4 (pyrenoid)	Cr3	97.3546	2641.98	10.5983	16.273	9.52416	34.2664	31.2562	1.22848	1.62276	2.85123		Cr3	0.0368491	249.283	1.7086	1.0963	0.0292871	0.651281	1.11278	0.309292	0.339078	3.7171		Cr3	486.773	7925.94	31.7949	97.6381	57.145	239.865	218.794	6.14239	8.11378	9072.2		Cr3	5.36554	87.3651	0.350465	1.07623	0.629891	2.64395	2.41169	0.0677056	0.0894356
	Chlorella sorokiniani	C4 (pyrenoid)	Cs1	1389.5	2235.12	32.7725	67.6273	78.7811	59.8693	99.7346	11.2632	31.7225	42.9857		Cs1	0.621668	68.2011	0.858419	0.600286	0.0309361	0.484605	0.415994	0.547401	0.328597	0.762404		Cs1	6947.51	6705.36	98.3175	405.764	472.687	419.085	698.142	56.316	158.613	15961.8		Cs1	43.5259	42.0088	0.615955	2.54209	2.96136	2.62555	4.37383	0.352818	0.993702
	Chlorella sorokiniani	C4 (pyrenoid)	Cs2	1074.01	2943.94	42.4818	47.8327	164.063	52.1388	99.7176	28.1271	56.7034	84.8306		Cs2	0.364821	69.2989	0.291551	0.522865	0.0789847	0.888132	0.258936	0.814782	0.426021	0.500784		Cs2	5370.07	8831.82	127.445	286.996	984.378	364.972	698.023	140.636	283.517	17087.9		Cs2	31.4262	51.6848	0.745824	1.67953	5.76069	2.13586	4.08491	0.823015	1.65917
	Chlorella sorokiniani	C4 (pyrenoid)	Cs3	1021.71	2672.6	30.4306	59.758	87.3153	59.6877	76.6443	11.3321	34.8964	46.2285		Cs3	0.382292	87.826	0.684394	0.778762	0.0452462	0.50923	0.348514	0.509831	0.397037	0.658264		Cs3	5108.56	8017.79	91.2918	358.548	523.892	417.814	536.51	56.6606	174.482	15285.5		Cs3	33.4209	52.4534	0.597242	2.34567	3.42737	2.73339	3.50992	0.370681	1.14148
	Chlorella ohadii	C4 (pyrenoid)	Co1	175.375	3125.63	46.4213	43.1324	36.3683	34.1426	24.3464	15.7171	19.4977	35.2148		Co1	0.0561087	67.3318	1.18599	1.40237	0.200797	1.07625	1.27642	1.35963	1.9067	1.31823		Co1	876.874	9376.88	139.264	258.794	218.21	238.998	170.425	78.5853	97.4887	11455.5		Co1	7.6546	81.8547	1.21569	2.25912	1.90484	2.08631	1.48771	0.686004	0.851019
	Chlorella ohadii	C4 (pyrenoid)	Co2	215.27	2773.44	45.5095	62.6422	23.816	49.4441	42.412	16.0466	17.2419	33.2886		Co2	0.0776185	60.9422	2.63025	1.16581	0.154636	0.726499	1.91087	0.920422	1.07303	1.36712		Co2	1076.35	8320.33	136.528	375.853	142.896	346.109	296.884	80.2332	86.2096	10861.4		Co2	9.90989	76.6046	1.25701	3.46045	1.31563	3.1866	2.73338	0.738701	0.793725
	Chlorella ohadii	C4 (pyrenoid)	Co3	214.342	3465.8	62.9771	53.5069	53.1372	51.2767	27.8968	14.0056	25.4726	39.4781		Co3	0.0618449	55.0328	1.00696	1.83808	0.184183	1.17699	1.18518	1.22818	2.2575	1.59524		Co3	1071.71	10397.4	188.931	321.041	318.823	358.937	195.278	70.0279	127.363	13049.5		Co3	8.21265	79.6766	1.4478	2.46017	2.44318	2.75057	1.49643	0.536632	0.975996
	Oryza sativa	C3	Os1	387.704	212.911	131.548	50.6369	195.425	75.1635	59.5854	29.5586	584.573	614.132		Os1	1.82097	1.61851	0.259112	1.26144	1.58402	2.59786	0.673136	1.75015	2.20772	0.214201		Os1	1938.52	638.733	394.643	303.822	1172.55	526.145	417.097	147.793	2922.87	8462.17		Os1	22.908	7.5481	4.66362	3.59035	13.8564	6.21761	4.92897	1.74651	34.5404
	Oryza sativa	C3	Os2	392.494	224.496	170.468	59.9986	237.355	77.4295	98.1368	33.5123	452.872	486.384		Os2	1.74833	1.31694	0.25278	0.788996	1.23921	2.84119	0.718197	2.20158	1.73704	0.350479		Os2	1962.47	673.489	511.403	359.992	1424.13	542.007	686.957	167.562	2264.36	8592.37		Os2	22.8397	7.83822	5.95183	4.18967	16.5744	6.308	7.99497	1.95012	26.3531
	Oryza sativa	C3	Os3	309.518	213.375	131.471	54.1969	173.165	52.955	65.6254	54.6474	453.973	508.62		Os3	1.45059	1.62298	0.312979	0.806929	1.64326	2.4258	0.759226	2.48269	2.00336	0.258486		Os3	1547.59	640.124	394.413	325.182	1038.99	370.685	459.378	273.237	2269.86	7319.46		Os3	21.1435	8.7455	5.38855	4.4427	14.1949	5.06438	6.27612	3.73302	31.0114
	Triticium aestivum	C3	Ta1	163.745	340.603	72.2466	36.3909	102.85	21.5853	46.5532	4.50878	212.449	216.958		Ta1	0.480749	4.71445	0.353826	0.463669	1.32498	1.98529	0.702449	3.34703	1.55192	0.332998		Ta1	818.723	1021.81	216.74	218.345	617.098	151.097	325.872	22.5439	1062.25	4454.48		Ta1	18.3798	22.9389	4.86567	4.90171	13.8534	3.39203	7.31562	0.506096	23.8467
	Triticium aestivum	C3	Ta2	144.913	256.098	64.0724	31.2839	91.5839	21.281	41.5394	4.46086	182.62	187.081		Ta2	0.565848	3.99702	0.341587	0.512309	1.29099	2.0481	0.699603	3.01078	1.54245	0.342485		Ta2	724.563	768.295	192.217	187.703	549.503	148.967	290.776	22.3043	913.1	3797.43		Ta2	19.0804	20.232	5.06177	4.9429	14.4704	3.92284	7.65717	0.587352	24.0452
	Triticium aestivum	C3	Ta3	156.351	329.945	70.9045	40.3097	103.888	21.9369	48.0874	4.05773	178.718	182.776		Ta3	0.473871	4.65337	0.388012	0.456188	1.16901	1.75899	0.68251	3.23221	1.47449	0.387932		Ta3	781.757	989.835	212.714	241.858	623.327	153.558	336.612	20.2886	893.591	4253.54		Ta3	18.379	23.2708	5.00086	5.68604	14.6543	3.61013	7.91369	0.476982	21.0082
	Arabidopsis thaliana	C3	At1	75.8188	212.261	59.124	20.4256	169.939	15.1182	79.1537	6.00898	53.921	59.93		At1	0.357196	3.5901	0.120193	0.190998	0.790437	2.89461	0.347913	3.91078	0.746952	0.98655		At1	379.094	636.783	177.372	122.553	1019.64	105.827	554.076	30.0449	269.605	3294.99		At1	11.5052	19.3258	5.38308	3.71939	30.945	3.21177	16.8157	0.911836	8.18227
	Arabidopsis thaliana	C3	At2	68.1186	289.24	58.2683	19.4707	187.445	13.0067	82.9701	6.88434	56.512	63.3964		At2	0.235509	4.96393	0.103875	0.156764	0.930676	2.99261	0.310856	4.47985	0.702281	0.919111		At2	340.593	867.719	174.805	116.824	1124.67	91.0472	580.791	34.4217	282.56	3613.43		At2	9.42575	24.0137	4.83765	3.23306	31.1247	2.51969	16.0731	0.952605	7.81972
	Arabidopsis thaliana	C3	At3	62.9015	256.266	49.1836	16.4395	158.735	13.0363	69.9085	5.66876	50.6139	56.2826		At3	0.245454	5.21039	0.103565	0.186477	0.894774	2.9918	0.309847	3.77281	0.703543	0.873869		At3	314.508	768.798	147.551	98.637	952.412	91.2544	489.359	28.3438	253.069	3143.93		At3	10.0036	24.4534	4.69319	3.13738	30.2937	2.90255	15.5652	0.901539	8.04945
	Arabidopsis thaliana	C3	At4	57.975	270.739	48.9912	16.7908	166.592	13.5821	75.4284	9.73934	42.4138	52.1531		At4	0.214136	5.52628	0.10079	0.180067	0.89958	2.91774	0.294079	3.60703	0.649507	0.939373		At4	289.875	812.218	146.974	100.745	999.551	95.075	527.998	48.6967	212.069	3233.2		At4	8.96556	25.1212	4.54576	3.11595	30.9152	2.94058	16.3305	1.50614	6.5591
	Nicotiana tabacum	C3	Nt1	108.918	82.5458	75.0652	79.4973	68.5965	13.2071	27.9225	2.57516	14.3892	16.9644		Nt1	1.31948	1.09965	1.15891	0.472992	0.155754	0.944248	1.0943	5.6837	2.68834	4.42487		Nt1	544.589	247.637	225.196	476.984	411.579	92.4497	195.457	12.8758	71.9462	2278.71		Nt1	23.899	10.8674	9.88257	20.9322	18.0619	4.0571	8.57753	0.565047	3.15732
	Nicotiana tabacum	C3	Nt2	129.425	57.664	88.4559	88.4108	93.6131	19.3956	35.5462	6.62197	22.1468	28.7688		Nt2	2.24447	0.651896	0.944428	0.545644	0.222281	1.00051	0.94491	4.56063	2.48848	3.07472		Nt2	647.126	172.992	265.368	530.465	561.678	135.769	248.823	33.1099	110.734	2706.06		Nt2	23.9139	6.39275	9.8064	19.6028	20.7563	5.01721	9.19502	1.22354	4.09207
	Nicotiana tabacum	C3	Nt3	109.091	43.4812	79.5838	87.2678	79.4741	16.5207	31.4362	4.50552	15.6512	20.1567		Nt3	2.50893	0.546358	1.09806	0.525532	0.184769	0.91195	1.00138	4.81721	2.5316	3.94825		Nt3	545.457	130.444	238.751	523.607	476.845	115.645	220.053	22.5276	78.256	2351.59		Nt3	23.1953	5.54705	10.1528	22.2661	20.2776	4.91775	9.35766	0.957974	3.3278
	Nicotiana tabacum	C3	Nt4	115.722	19.1247	66.988	65.3194	91.276	22.3454	39.4132	4.60052	19.9806	24.5811		Nt4	6.05091	0.285495	0.715625	0.566953	0.212414	1.02554	0.733906	2.99784	1.69963	2.72519		Nt4	578.611	57.3742	200.964	391.917	547.656	156.418	275.892	23.0026	99.9028	2331.74		Nt4	24.8146	2.46058	8.61864	16.8079	23.487	6.70822	11.832	0.9865	4.28448
	Nicotiana tabacum	C3	Nt5	91.9172	35.6051	76.5583	79.1089	74.6275	19.3347	30.75	3.31838	13.9177	17.2361		Nt5	2.58158	0.465071	1.06005	0.62877	0.187518	0.967758	1.02587	3.95963	2.4897	4.44174		Nt5	459.586	106.815	229.675	474.654	447.765	135.343	215.25	16.5919	69.5886	2155.27		Nt5	21.3238	4.95601	10.6564	22.023	20.7754	6.27963	9.98716	0.769829	3.22877
	Manihot esculenta	C3	Me1	193.242	722.369	53.2094	19.4845	145.744	46.3094	94.5925	30.5301	94.2905	124.821		Me1	0.267512	13.576	0.13369	0.489567	0.645929	2.73086	0.36509	1.149	0.562512	0.426287		Me1	966.21	2167.11	159.628	116.907	874.461	324.166	662.148	152.651	471.452	5894.73		Me1	16.3911	36.7635	2.70798	1.98325	14.8346	5.49924	11.2329	2.58961	7.99786
	Manihot esculenta	C3	Me2	156.903	588.067	58.3386	16.5172	129.56	33.1916	87.3984	21.7021	107.362	129.064		Me2	0.266811	10.0803	0.127487	0.379774	0.822575	3.53198	0.450282	1.75763	0.667501	0.452011		Me2	784.515	1764.2	175.016	99.1034	777.361	232.342	611.789	108.511	536.812	5089.65		Me2	15.4139	34.6625	3.43866	1.94716	15.2734	4.56498	12.0203	2.13198	10.5471
	Manihot esculenta	C3	Me3	216.019	593.026	57.147	22.993	143.873	46.4227	93.6858	42.8133	120.357	163.17		Me3	0.364265	10.3772	0.159814	0.495515	0.755352	2.48541	0.397204	1.23101	0.609986	0.350229		Me3	1080.09	1779.08	171.441	137.958	863.239	324.959	655.8	214.067	601.784	5828.42		Me3	18.5315	30.5242	2.94147	2.36699	14.8109	5.57542	11.2518	3.67281	10.325
	Manihot esculenta	C3	Me4	139.889	399.969	46.8257	16.7065	115.715	26.1938	76.2874	23.5529	115.866	139.419		Me4	0.349749	8.54165	0.144376	0.343356	0.996645	2.80285	0.404664	1.78767	0.613807	0.335863		Me4	699.443	1199.91	140.477	100.239	694.29	183.356	534.012	117.764	579.332	4248.82		Me4	16.4621	28.241	3.30626	2.35922	16.3408	4.31546	12.5685	2.77169	13.6351
	Manihot esculenta	C3	Me5	212.326	677.883	49.683	19.1945	137.425	37.5457	87.4715	9.94644	52.2271	62.1736		Me5	0.313219	13.6442	0.139672	0.429234	0.292821	2.5884	0.361528	1.32327	0.56799	0.799101		Me5	1061.63	2033.65	149.049	115.167	824.55	262.82	612.3	49.7322	261.136	5370.04		Me5	19.7695	37.8703	2.77557	2.14462	15.3546	4.8942	11.4022	0.926105	4.86283
	Manihot esculenta	C3	Me6	178.305	549.894	57.9919	15.3129	143.006	27.9268	72.7083	21.852	112.217	134.069		Me6	0.324254	9.48226	0.107079	0.384094	0.751909	3.78712	0.40552	2.07656	0.797596	0.432552		Me6	891.526	1649.68	173.976	91.8775	858.036	195.488	508.958	109.26	561.086	5039.89		Me6	17.6894	32.7325	3.45197	1.82301	17.0249	3.87881	10.0986	2.1679	11.1329
	Flaveria cronquistii	C3	Fcr1	73.92	111.52	46.34	36.84	66.67	23.12	28.91	3.35	22.56	25.91		Fcr1	0.662841	2.40656	0.552572	0.799723	0.350514	1.25787	0.695065	2.00433	1.60291	1.7885		Fcr1	369.6	334.56	139.02	221.04	400.02	161.84	202.37	16.75	112.8	1958		Fc1	18.8764	17.0868	7.1001	11.2891	20.43	8.26558	10.3355	0.855465	5.76098
	Flaveria cronquistii	C3	Fcr2	80.58	132.56	31.39	12.92	79.37	9.4	19.5	3.94	48.49	52.43		Fcr2	0.607876	4.223	0.162782	0.482051	0.650658	2.42957	0.395489	3.33936	1.60974	0.598703		Fcr2	402.9	397.68	94.17	77.52	476.22	65.8	136.5	19.7	242.45	1912.94		Fc2	21.0618	20.7889	4.92279	4.0524	24.8947	3.43973	7.13561	1.02983	12.6742
	Flaveria cronquistii	C3	Fcr3	37.75	99.74	38.56	13.58	77.76	9.59	20.85	3.37	66.04	69.41		Fcr3	0.378484	2.58662	0.17464	0.459952	1.83868	2.83947	0.495885	4.02086	1.8494	0.55554		Fcr3	188.75	299.22	115.68	81.48	466.56	67.13	145.95	16.85	330.2	1711.82		Fc3	11.0263	17.4796	6.75772	4.75985	27.2552	3.92156	8.52601	0.984332	19.2894
	Flaveria cronquistii	C3	Fcr4	60.95	72.35	39.75	27.65	83.91	10.36	25.16	5.3	64.38	69.68		Fcr4	0.842433	1.82013	0.32952	0.411765	1.14323	1.43761	0.473722	3.83687	1.57989	0.570465		Fcr4	304.75	217.05	119.25	165.9	503.46	72.52	176.12	26.5	321.9	1907.45		Fc4	15.9768	11.3791	6.2518	8.69748	26.3944	3.80193	9.23327	1.38929	16.8759
	Flaveria robusta	C3	Fro1	11.73	259.5	27.89	12.43	38.95	5.53	14.95	1.67	19.77	21.44		Fro1	0.0452023	9.30441	0.319127	0.3699	1.82779	2.24377	0.716046	5.0434	1.86555	1.30084		Fro1	58.65	778.5	83.67	74.58	233.7	38.71	104.65	8.35	98.85	1479.66		Fr1	3.96375	52.6134	5.65468	5.04035	15.7942	2.61614	7.07257	0.564319	6.68059
	Flaveria robusta	C3	Fro2	14.13	104.35	18.88	7.8	41.15	5.62	14.62	1.86	29.32	31.18		Fro2	0.13541	5.52701	0.18955	0.384405	2.20665	2.42051	0.458809	3.35943	1.29138	0.605516		Fro2	70.65	313.05	56.64	46.8	246.9	39.34	102.34	9.3	146.6	1031.62		Fr2	6.84845	30.3455	5.49039	4.53655	23.9332	3.81342	9.92032	0.901495	14.2107
	Flaveria robusta	C3	Fro3	13.66	94.58	28.72	12.28	55.05	3.85	19.19	2.63	39.42	42.05		Fro3	0.144428	3.29318	0.22307	0.200625	3.07833	2.33876	0.521708	7.45974	1.49661	0.682996		Fro3	68.3	283.74	86.16	73.68	330.3	26.95	134.33	13.15	197.1	1213.71		Fr3	5.62737	23.3779	7.0989	6.07064	27.2141	2.22046	11.0677	1.08345	16.2395
	Flaveria robusta	C3	Fro4	3.8	80.91	24.44	9.44	47.35	4.56	15.3	3.64	14.78	18.42		Fro4	0.0469658	3.31056	0.199366	0.298039	4.84737	2.58898	0.516156	5.35965	1.59739	1.32682		Fro4	19	242.73	73.32	56.64	284.1	31.92	107.1	18.2	73.9	906.91		Fr4	2.09503	26.7645	8.08459	6.24538	31.3262	3.51964	11.8093	2.00681	8.14855
	Flaveria anomala	C3-C4	Fan1	26.84	271.04	37.55	13.79	59.37	2.94	20.92	3.18	82.23	85.41		Fan1	0.099026	7.21811	0.232272	0.140535	3.18219	2.72299	0.632474	12.7721	1.79493	0.439644		Fan1	134.2	813.12	112.65	82.74	356.22	20.58	146.44	15.9	411.15	2093		Fa1	6.41185	38.8495	5.38223	3.95318	17.0196	0.983278	6.99666	0.759675	19.6441
	Flaveria anomala	C3-C4	Fan2	48.95	177.45	40.57	10.36	59.47	3.81	25.27	7.39	113.86	121.25		Fan2	0.275852	4.37392	0.174205	0.150772	2.47702	3.91602	0.682193	10.6483	1.60546	0.334598		Fan2	244.75	532.35	121.71	62.16	356.82	26.67	176.89	36.95	569.3	2127.6		Fa2	11.5036	25.0212	5.72053	2.9216	16.771	1.25353	8.31406	1.7367	26.7578
	Flaveria anomala	C3-C4	Fan3	83.21	323.2	42.07	32.85	56.74	11.11	20.57	5.51	53.45	58.96		Fan3	0.257457	7.68243	0.578957	0.540107	0.708569	1.28067	0.741452	3.78668	2.04521	0.713535		Fan3	416.05	969.6	126.21	197.1	340.44	77.77	143.99	27.55	267.25	2565.96		Fa3	16.2142	37.787	4.91863	7.68134	13.2675	3.03083	5.61154	1.07367	10.4152
	Flaveria anomala	C3-C4	Fan4	94.42	108.2	51.86	37.81	63.62	12.93	25.23	2.87	44.64	47.51		Fan4	0.872643	2.08639	0.59431	0.512485	0.503177	1.37159	0.815152	4.01083	2.05549	1.09156		Fan4	472.1	324.6	155.58	226.86	381.72	90.51	176.61	14.35	223.2	2065.53		Fa4	22.8561	15.7151	7.53221	10.9831	18.4805	4.38193	8.55035	0.694737	10.8059
	Flaveria ramosissima	C3-C4	Fra1	18.2	292.43	47.9	12.61	71.74	1.69	21.55	20.51	111.88	132.39		Fra1	0.0622371	6.10501	0.175774	0.0784223	7.27418	3.79857	0.667689	28.3432	2.22274	0.36181		Fra1	91	877.29	143.7	75.66	430.44	11.83	150.85	102.55	559.4	2442.72		Fra1	3.72536	35.9145	5.88279	3.09737	17.6213	0.484296	6.17549	4.19819	22.9007
	Flaveria ramosissima	C3-C4	Fra2	31.51	121.57	52.33	17.5	85.31	3.89	38.7	13.51	57.64	71.15		Fra2	0.259192	2.32314	0.205134	0.100517	2.25801	2.99029	0.61341	13.4524	1.3522	0.735488		Fra2	157.55	364.71	156.99	105	511.86	27.23	270.9	67.55	288.2	1949.99		Fra2	8.07953	18.7032	8.05081	5.38464	26.2494	1.39642	13.8924	3.46412	14.7796
	Flaveria ramosissima	C3-C4	Fra3	60.36	358.37	54.52	26.43	85.6	12.99	29.93	12.61	76.14	88.75		Fra3	0.168429	6.57318	0.308762	0.434013	1.47034	2.06281	0.636916	4.19707	1.82158	0.61431		Fra3	301.8	1075.11	163.56	158.58	513.6	90.93	209.51	63.05	380.7	2956.84		Fra3	10.2068	36.3601	5.53158	5.36316	17.3699	3.07524	7.0856	2.13234	12.8752
	Flaveria ramosissima	C3-C4	Fra4	24.17	263.01	57.93	12.41	98.86	4.42	49.91	12.92	72.19	85.11		Fra4	0.0918976	4.54013	0.125531	0.0885594	3.52131	4.66801	0.58598	13.1063	1.16069	0.680649		Fra4	120.85	789.03	173.79	74.46	593.16	30.94	349.37	64.6	360.95	2557.15		Fra4	4.72596	30.8558	6.79624	2.91184	23.1961	1.20994	13.6625	2.52625	14.1153
	Flaveria brownii	C4-like	Fbr1	24.22	181.23	43.8	29.46	73.59	20.91	15.22	2.42	10.43	12.85		Fbr1	0.133642	4.13767	0.400326	1.37385	0.530553	1.48676	0.59519	2.09469	2.87779	3.40856		Fbr1	121.1	543.69	131.4	176.76	441.54	146.37	106.54	12.1	52.15	1731.65		Fbr1	6.99333	31.3972	7.58814	10.2076	25.4982	8.45263	6.15251	0.698756	3.01158
	Flaveria brownii	C4-like	Fbr2	25.03	151.82	48.43	33.96	77.3	22.13	14.83	2.66	12.93	15.59		Fbr2	0.164866	3.13483	0.439327	1.49225	0.622853	1.42609	0.62652	2.18843	3.26568	3.10648		Fbr2	125.15	455.46	145.29	203.76	463.8	154.91	103.81	13.3	64.65	1730.13		Fbr2	7.23356	26.3252	8.39763	11.7771	26.8072	8.95366	6.00013	0.768728	3.73671
	Flaveria brownii	C4-like	Fbr3	31.01	161.14	57.13	44.63	92.69	26.59	13.17	2.24	15.38	17.62		Fbr3	0.192441	2.82058	0.481497	2.01898	0.568204	1.28008	0.616356	2.14855	4.33789	3.24234		Fbr3	155.05	483.42	171.39	267.78	556.14	186.13	92.19	11.2	76.9	2000.2		Fbr3	7.75172	24.1686	8.56864	13.3877	27.8042	9.30557	4.60904	0.559944	3.84462
	Flaveria brownii	C4-like	Fbr4	24.36	143.75	47.79	40.48	80.15	24.88	13.9	2.97	16.07	19.04		Fbr4	0.169461	3.00795	0.505053	1.78993	0.781609	1.18058	0.596257	1.92082	3.43813	2.50998		Fbr4	121.8	431.25	143.37	242.88	480.9	174.16	97.3	14.85	80.35	1786.86		Fbr4	6.81643	24.1345	8.02357	13.5926	26.9131	9.74671	5.44531	0.831067	4.49671
	Flaveria palmeri	C4-like	Fpa1	10.38	237.26	36.39	7.66	34.34	4.92	15.57	2.79	15.11	17.9		Fpa1	0.0437495	6.51992	0.223063	0.315992	1.72447	4.75065	1.0597	7.39634	2.33719	2.03296		Fpa1	51.9	711.78	109.17	45.96	206.04	34.44	108.99	13.95	75.55	1357.78		Fp1	3.82242	52.4223	8.04033	3.38494	15.1748	2.53649	8.02707	1.02741	5.56423
	Flaveria palmeri	C4-like	Fpa2	21.47	307.14	39.72	10.23	46.45	7.53	17.82	2.65	16.83	19.48		Fpa2	0.069903	7.73263	0.220237	0.422559	0.907313	3.8827	0.855113	5.2749	2.22896	2.03901		Fpa2	107.35	921.42	119.16	61.38	278.7	52.71	124.74	13.25	84.15	1762.86		Fp2	6.08954	52.2685	6.75947	3.48184	15.8095	2.99003	7.076	0.75162	4.77349
	Flaveria palmeri	C4-like	Fpa3	6.21	386.7	37.25	5.83	52.07	4.84	21.96	5.06	14.19	19.25		Fpa3	0.016059	10.3812	0.111965	0.220401	3.09984	6.38937	0.715383	7.69628	1.69627	1.93506		Fpa3	31.05	1160.1	111.75	34.98	312.42	33.88	153.72	25.3	70.95	1934.15		Fp3	1.60536	59.9798	5.77773	1.80855	16.1528	1.75167	7.94768	1.30807	3.66828
	Flaveria palmeri	C4-like	Fpa4	37.12	245.16	49.42	10.16	65.41	10.91	25.54	7.69	30.49	38.18		Fpa4	0.151411	4.96074	0.155328	0.427173	1.02856	4.86417	0.755542	4.52979	1.935	1.29439		Fpa4	185.6	735.48	148.26	60.96	392.46	76.37	178.78	38.45	152.45	1968.81		Fp4	9.42701	37.3566	7.53044	3.09629	19.9339	3.87899	9.08061	1.95296	7.74326
	Flaveria vaginata	C4-like	Fva1	3.84	71.59	35	4.64	55.38	2.63	18.83	9.31	70.82	80.13		Fva1	0.0536388	2.04543	0.0837848	0.139671	20.8672	7.5431	0.631997	13.308	1.85874	0.43679		Fva1	19.2	214.77	105	27.84	332.28	18.41	131.81	46.55	354.1	1249.96		Fv1	1.53605	17.1821	8.40027	2.22727	26.5833	1.47285	10.5451	3.72412	28.3289
	Flaveria vaginata	C4-like	Fva2	4.53	199.25	28.33	5.15	49.2	3.36	19.87	4.26	59.89	64.15		Fva2	0.0227353	7.03318	0.104675	0.169099	14.1611	5.50097	0.575813	8.43155	1.42577	0.441621		Fva2	22.65	597.75	84.99	30.9	295.2	23.52	139.09	21.3	299.45	1514.85		Fv2	1.4952	39.4594	5.61046	2.03981	19.4871	1.55263	9.18177	1.40608	19.7676
	Flaveria vaginata	C4-like	Fva3	4.22	411.03	38.79	6.27	46.67	4.29	16.07	6.54	35.77	42.31		Fva3	0.0102669	10.5963	0.134348	0.266957	10.0261	6.1866	0.831155	9.04196	2.41381	0.916805		Fva3	21.1	1233.09	116.37	37.62	280.02	30.03	112.49	32.7	178.85	2042.27		Fv3	1.03316	60.3784	5.69807	1.84207	13.7112	1.47042	5.50809	1.60116	8.75741
	Flaveria vaginata	C4-like	Fva4	1.14	295.87	27.55	3.41	55.36	1.15	20.45	6.18	57.1	63.28		Fva4	0.00385304	10.7394	0.0615968	0.0562347	55.5088	8.07918	0.497652	23.9565	1.34719	0.435367		Fva4	5.7	887.61	82.65	20.46	332.16	8.05	143.15	30.9	285.5	1796.18		Fv4	0.31734	49.4165	4.60143	1.13908	18.4926	0.448173	7.96969	1.72032	15.8948
	Flaveria bidentis	C4	Fbi1	0.485961	318.649	35.149	1.29689	46.2526	0.682516	11.5053	2.65518	34.285	36.9402		Fbi1	0.00152507	9.06567	0.0280393	0.0593219	76.0146	27.1025	0.759935	51.4991	3.05502	0.951511		Fbi1	2.42981	955.947	105.447	7.78135	277.516	4.77761	80.5371	13.2759	171.425	1619.14		Fb1	0.150068	59.0406	6.51254	0.480586	17.1397	0.295072	4.97408	0.819938	10.5874
	Flaveria bidentis	C4	Fbi2	0.886342	346.89	50.3329	1.64908	66.5487	0.8688	18.4498	5.43855	42.4434	47.882		Fbi2	0.00255511	6.89191	0.02478	0.04709	54.022	30.5218	0.756332	57.9338	2.7281	1.05119		Fbi2	4.43171	1040.67	150.999	9.89447	399.292	6.0816	129.148	27.1928	212.217	1979.93		Fb2	0.223832	52.561	7.62648	0.49974	20.167	0.307163	6.52289	1.37342	10.7184
	Flaveria bidentis	C4	Fbi3	2.16744	498.599	59.6727	2.55677	71.3854	1.60476	20.6018	7.50539	70.2403	77.7457		Fbi3	0.00434707	8.35556	0.0358164	0.0778942	35.8698	23.3391	0.835923	37.1848	2.89648	0.767536		Fbi3	10.8372	1495.8	179.018	15.3406	428.312	11.2333	144.212	37.5269	351.202	2673.48		Fb3	0.40536	55.9494	6.69607	0.573807	16.0208	0.420176	5.39419	1.40367	13.1365
	Flaveria bidentis	C4	Fbi4	3.34054	291.007	52.2772	1.95901	78.631	0.957892	22.2119	18.7317	44.5387	63.2704		Fbi4	0.0114792	5.56661	0.024914	0.0431251	18.9402	26.6855	0.664843	54.5753	2.35356	0.826251		Fbi4	16.7027	873.02	156.832	11.7541	471.786	6.70524	155.484	93.6586	222.693	2008.63		Fb4	0.831544	43.4633	7.80787	0.585178	23.4879	0.333821	7.74076	4.6628	11.0868
	Flaveria bidentis	C4	Fbi5	2.91003	375.117	67.8542	4.44	78.1361	1.21302	25.6056	6.73021	57.9747	64.7049		Fbi5	0.00775765	5.52829	0.0568239	0.0473731	22.2351	15.2825	0.86841	55.9383	2.64997	1.04867		Fbi5	14.5501	1125.35	203.562	26.64	468.817	8.49112	179.239	33.651	289.873	2350.18		Fb5	0.619109	47.8837	8.66158	1.13353	19.9481	0.361297	7.62664	1.43185	12.3341
	Flaveria bidentis	C4	Fbi6	3.09909	265.881	63.6185	3.02569	75.605	1.19365	24.2451	5.29957	61.4362	66.7358		Fbi6	0.0116559	4.1793	0.0400197	0.0492324	21.534	21.0261	0.841458	53.2976	2.62397	0.953289		Fbi6	15.4954	797.642	190.855	18.1542	453.63	8.35552	169.716	26.4978	307.181	1987.53		Fb6	0.779634	40.1324	9.60266	0.913404	22.8238	0.420398	8.53905	1.33321	15.4554
	Flaveria bidentis	C4	Fbi7	2.64255	257.363	54.6758	4.24065	69.419	1.76972	19.1438	9.67796	53.277	62.955		Fbi7	0.0102678	4.70708	0.0610877	0.0924438	23.8236	12.8933	0.787621	30.8952	2.85607	0.868491		Fbi7	13.2127	772.09	164.027	25.4439	416.514	12.388	134.006	48.3898	266.385	1852.46		Fb7	0.713254	41.6792	8.85459	1.37352	22.4844	0.668736	7.23398	2.6122	14.3801
	Flaveria trinervia	C4	Ftr1	9.33781	397.054	33.952	5.18687	50.3093	4.61974	22.7918	3.90013	67.5088	71.409		Ftr1	0.0235177	11.6946	0.1031	0.202693	7.64729	6.54576	0.674865	7.34934	1.48966	0.475459		Ftr1	46.689	1191.16	101.856	31.1212	301.856	32.3382	159.543	19.5006	337.544	2221.61		Ft1	2.10159	53.617	4.58479	1.40084	13.5873	1.45562	7.1814	0.877771	15.1937
	Flaveria trinervia	C4	Ftr2	10.6343	327.143	48.0887	4.0496	52.5726	4.41338	24.856	3.46425	60.582	64.0462		Ftr2	0.0325064	6.80292	0.0770287	0.177558	6.02263	11.8749	0.914711	10.8961	1.93469	0.750844		Ftr2	53.1714	981.43	144.266	24.2976	315.435	30.8937	173.992	17.3212	302.91	2043.72		Ft2	2.6017	48.0218	7.059	1.18889	15.4344	1.51164	8.51351	0.847536	14.8215
	Flaveria trinervia	C4	Ftr3	15.8313	383.312	40.8389	7.88958	57.4333	8.15281	21.1552	3.86375	57.2319	61.0957		Ftr3	0.0413013	9.38595	0.137369	0.38538	3.85917	5.1763	0.711066	5.00918	1.93044	0.668441		Ftr3	79.1564	1149.94	122.517	47.3375	344.6	57.0696	148.087	19.3188	286.16	2254.18		Ft3	3.51154	51.0134	5.43509	2.09999	15.2872	2.53172	6.56942	0.857019	12.6946
	Flaveria trinervia	C4	Ftr4	2.96559	318.065	37.9521	1.83718	45.6904	1.52014	10.4285	4.43912	40.9145	45.3536		Ftr4	0.00932385	8.38071	0.0402092	0.145769	15.2933	20.6578	0.830635	24.9661	3.63928	0.836803		Ftr4	14.828	954.195	113.856	11.0231	274.142	10.641	72.9992	22.1956	204.573	1678.45		Ft4	0.88343	56.8497	6.7834	0.656739	16.333	0.633976	4.34919	1.32238	12.1882
	Flaveria trinervia	C4	Ftr5	12.1345	410.228	67.7145	5.9701	82.9926	6.61613	18.6815	6.07292	43.375	49.4479		Ftr5	0.0295798	6.05821	0.0719353	0.354154	4.075	11.3423	0.815909	10.2348	3.62468	1.36941		Ftr5	60.6723	1230.69	203.143	35.8206	497.956	46.3129	130.77	30.3646	216.875	2452.6		Ft5	2.4738	50.1788	8.28278	1.46051	20.3032	1.88832	5.33191	1.23806	8.84266
	Flaveria trinervia	C4	Ftr6	3.22754	245.415	45.4936	4.67473	62.2598	1.61759	16.5565	7.39392	45.0679	52.4618		Ftr6	0.0131514	5.3945	0.0750842	0.0977007	16.2544	9.73181	0.730706	28.1244	2.74777	0.867175		Ftr6	16.1377	736.246	136.481	28.0484	373.559	11.3231	115.896	36.9696	225.34	1680		Ft6	0.960579	43.8242	8.12386	1.66955	22.2356	0.673994	6.89856	2.20057	13.4131
	Flaveria trinervia	C4	Ftr7	5.90298	264.046	44.1702	5.82979	55.8852	3.39911	19.5754	7.48848	50.0284	57.5168		Ftr7	0.0223559	5.97792	0.104317	0.173643	9.7437	7.57664	0.790374	12.9946	2.25642	0.767953		Ftr7	29.5149	792.138	132.511	34.9787	335.311	23.7938	137.027	37.4424	250.142	1772.86		Ft7	1.66482	44.6814	7.4744	1.97301	18.9136	1.34211	7.72918	2.11198	14.1095
	Flaveria trinervia	C4	Ftr8	2.90832	313.919	39.9053	4.11578	46.1113	1.99437	14.3572	4.05408	34.3559	38.41		Ftr8	0.00926455	7.8666	0.0892576	0.138911	13.2069	9.69569	0.865414	20.009	2.77947	1.03893		Ftr8	14.5416	941.758	119.716	24.6947	276.668	13.9606	100.5	20.2704	171.78	1683.89		Ft8	0.863573	55.9276	7.10949	1.46653	16.4303	0.829069	5.96835	1.20378	10.2014
	Flaveria trinervia	C4	Ftr9	1.83097	232.809	35.891	2.42618	41.6993	1.2624	13.3458	4.87426	23.8998	28.774		Ftr9	0.0078647	6.48656	0.0581828	0.0945917	15.7152	14.7932	0.860709	28.4308	2.68932	1.24734		Ftr9	9.15486	698.427	107.673	14.5571	250.196	8.83679	93.4204	24.3713	119.499	1326.14		Ft9	0.690342	52.6663	8.1193	1.09771	18.8666	0.666357	7.04456	1.83777	9.01106
	Zea mays	C4	Zm1	34.6277	506.156	310.387	15.0531	98.1603	13.3184	40.0035	2.4123	65.0365	67.4488		Zm1	0.0684131	1.63073	0.153353	0.33293	1.94783	20.6194	3.16204	23.3052	7.75898	4.60181		Zm1	173.139	1518.47	931.16	90.3188	588.962	93.2285	280.025	12.0615	325.182	4012.55		Zm1	4.31493	37.843	23.2062	2.25091	14.678	2.32343	6.97873	0.300594	8.10414
	Zea mays	C4	Zm2	27.6367	621.081	319.842	12.6322	101.828	13.2356	40.1412	2.67352	62.7161	65.3897		Zm2	0.0444978	1.94184	0.124055	0.329727	2.36604	25.3195	3.14101	24.1652	7.96792	4.89133		Zm2	138.184	1863.24	959.527	75.7934	610.967	92.6494	280.989	13.3676	313.581	4348.3		Zm2	3.17788	42.8499	22.0667	1.74306	14.0507	2.13071	6.46203	0.307422	7.21157
	Zea mays	C4	Zm3	36.6941	577.592	331.682	12.8184	97.9133	14.7574	40.9308	2.65729	64.1235	66.7808		Zm3	0.0635295	1.7414	0.130916	0.360545	1.81993	25.8755	3.38751	22.4757	8.10348	4.96673		Zm3	183.471	1732.78	995.046	76.9103	587.48	103.302	286.516	13.2865	320.617	4299.41		Zm3	4.26735	40.3027	23.1438	1.78886	13.6642	2.4027	6.66407	0.30903	7.45725
	Zea mays	C4	Zm4	36.4407	582.665	345.795	9.2082	100.949	13.6	44.3029	2.45893	58.9764	61.4353		Zm4	0.0625414	1.685	0.0912161	0.306978	1.6859	37.553	3.42544	25.4261	7.80525	5.6286		Zm4	182.204	1747.99	1037.39	55.2492	605.696	95.2002	310.12	12.2946	294.882	4341.03		Zm4	4.19725	40.2669	23.8972	1.27272	13.9528	2.19303	7.14394	0.28322	6.79291
	Zea mays	C4	Zm5	71.1605	658.117	253.155	12.6209	75.5854	9.14405	22.598	6.61136	119.79	126.401		Zm5	0.108127	2.59966	0.166976	0.40464	1.77628	20.0584	3.34927	27.6853	11.2026	2.0028		Zm5	355.803	1974.35	759.466	75.7255	453.512	64.0083	158.186	33.0568	598.948	4473.06		Zm5	7.95435	44.1387	16.9787	1.69292	10.1388	1.43097	3.53642	0.739021	13.3901
	Zea mays	C4	Zm6	55.4809	811.427	443.988	20.9322	91.0793	10.96	39.4321	6.85976	112.641	119.501		Zm6	0.0683745	1.82759	0.229824	0.277947	2.15391	21.2108	4.87474	40.5098	11.2596	3.71534		Zm6	277.405	2434.28	1331.96	125.593	546.476	76.7201	276.024	34.2988	563.207	5665.97		Zm6	4.89598	42.9632	23.5081	2.21662	9.64488	1.35405	4.87162	0.605347	9.94017
	Zea mays	C4	Zm7	142.696	816.443	534.374	11.5835	105.814	11.1011	60.5417	7.19199	89.5973	96.7893		Zm7	0.174777	1.52785	0.109471	0.183363	0.678292	46.1324	5.05014	48.1371	8.82655	5.521		Zm7	713.478	2449.33	1603.12	69.501	634.883	77.7076	423.792	35.96	447.987	6455.76		Zm7	11.0518	37.9402	24.8324	1.07657	9.83436	1.20369	6.56455	0.557021	6.93933
	Zea mays	C4	Zm8	55.2009	693.362	396.632	14.332	78.5076	11.1982	36.683	8.62923	89.1182	97.7474		Zm8	0.0796133	1.74813	0.182556	0.305268	1.77076	27.6745	5.05215	35.4193	10.8124	4.05772		Zm8	276.004	2080.09	1189.9	85.9923	471.045	78.3872	256.781	43.1461	445.591	4926.93		Zm8	5.60195	42.2187	24.1508	1.74535	9.56063	1.59099	5.21179	0.87572	9.04399
	Setaria viridis	C4	Sv1	30.8919	248.694	388.655	30.3184	152.045	45.072	26.5212	6.34065	111.355	117.695		Sv1	0.124217	0.639883	0.199404	1.69947	3.80991	12.8191	2.55618	8.62297	14.6545	3.30221		Sv1	154.46	746.081	1165.96	181.91	912.271	315.504	185.648	31.7032	556.774	4250.32		Sv1	3.63407	17.5535	27.4324	4.27992	21.4636	7.42308	4.36787	0.745903	13.0996
	Setaria viridis	C4	Sv2	50.4472	208.528	431.869	41.7794	134.697	64.9959	29.8649	6.83554	77.8622	84.6978		Sv2	0.241921	0.48285	0.310173	2.17633	1.67894	10.3369	3.20622	6.64456	14.4607	5.09894		Sv2	252.236	625.584	1295.61	250.677	808.184	454.971	209.055	34.1777	389.311	4319.8		Sv2	5.83907	14.4818	29.9923	5.80296	18.7088	10.5322	4.83945	0.791187	9.01225
	Setaria viridis	C4	Sv3	25.5808	237.325	345.289	28.8116	138.273	43.8284	25.9746	6.14435	101.797	107.941		Sv3	0.107788	0.687323	0.208368	1.68735	4.21962	11.9844	2.49716	7.87819	13.2933	3.19886		Sv3	127.904	711.974	1035.87	172.87	829.635	306.799	181.822	30.7218	508.984	3906.58		Sv3	3.27406	18.225	26.516	4.42509	21.2369	7.8534	4.65427	0.786412	13.0289
	Setaria viridis	C4	Sv4	30.2282	214.398	393.299	30.3163	129.471	50.2308	29.3151	7.26569	94.9788	102.244		Sv4	0.140991	0.545128	0.234156	1.71348	3.38242	12.9732	3.03775	7.82984	13.4163	3.84665		Sv4	151.141	643.195	1179.9	181.898	776.824	351.616	205.206	36.3284	474.894	4001		Sv4	3.77758	16.0759	29.4901	4.54632	19.4157	8.7882	5.12886	0.907984	11.8694
	Setaria viridis	C4	Sv5	29.8767	212.911	415.455	33.7332	129.407	48.6665	27.3134	6.26358	82.2685	88.5321		Sv5	0.140325	0.512476	0.260674	1.78178	2.96325	12.3159	3.21044	8.53677	15.2107	4.69271		Sv5	149.384	638.733	1246.37	202.399	776.444	340.666	191.194	31.3179	411.343	3987.85		Sv5	3.74597	16.017	31.2541	5.0754	19.4703	8.5426	4.79442	0.785334	10.3149
	Setaria viridis	C4	Sv6	18.1568	230.48	400.423	21.7997	136.582	36.0781	23.9112	5.4743	78.1469	83.6212		Sv6	0.0787783	0.57559	0.159608	1.50883	4.6055	18.3683	2.93174	11.0988	16.7462	4.78854		Sv6	90.784	691.439	1201.27	130.798	819.493	252.547	167.379	27.3715	390.734	3771.81		Sv6	2.40691	18.3317	31.8486	3.46777	21.7268	6.69563	4.43762	0.725685	10.3593
